# Exploring the genetic and epigenetic underpinnings of early-onset cancers: Variant prioritization for long read whole genome sequencing from family cancer pedigrees

**DOI:** 10.1101/2024.06.27.601096

**Authors:** Melissa Kramer, Sara Goodwin, Robert Wappel, Matilde Borio, Kenneth Offit, Darren R. Feldman, Zsofia K. Stadler, W. Richard McCombie

**Affiliations:** Cold Spring Harbor Laboratory, 1 Bungtown Road, Cold Spring Harbor, NY 11724; Department of Medicine, Memorial Sloan Kettering Cancer Center, 1275 York Ave., Street, New York, NY 10065

## Abstract

Despite significant advances in our understanding of genetic cancer susceptibility, known inherited cancer predisposition syndromes explain at most 20% of early-onset cancers. As early-onset cancer prevalence continues to increase, the need to assess previously inaccessible areas of the human genome, harnessing a trio or quad family-based architecture for variant filtration, may reveal further insights into cancer susceptibility. To assess a broader spectrum of variation than can be ascertained by multi-gene panel sequencing, or even whole genome sequencing with short reads, we employed long read whole genome sequencing using an Oxford Nanopore Technology (ONT) PromethION of 3 families containing an early-onset cancer proband using a trio or quad family architecture. Analysis included 2 early-onset colorectal cancer family trios and one quad consisting of two siblings with testicular cancer, all with unaffected parents. Structural variants (SVs), epigenetic profiles and single nucleotide variants (SNVs) were determined for each individual, and a filtering strategy was employed to refine and prioritize candidate variants based on the family architecture. The family architecture enabled us to focus on inapposite variants while filtering variants shared with the unaffected parents, significantly decreasing background variation that can hamper identification of potentially disease causing differences. Candidate *d*e *novo* and compound heterozygous variants were identified in this way. Gene expression, in matched neoplastic and pre-neoplastic lesions, was assessed for one trio. Our study demonstrates the feasibility of a streamlined analysis of genomic variants from long read ONT whole genome sequencing and a way to prioritize key variants for further evaluation of pathogenicity, while revealing what may be missing from panel based analyses.
