## Supplemental Files List for "Exploring the genetic and epigenetic underpinnings of early-onset cancers: Variant prioritization for long read whole genome sequencing from family cancer pedigrees": EOCRC_Trio1_pycoMeth_summary_intervals.tsv

pvalue	chromosome	start	end	Number of nearby TSS	closest tx id	closest tx name	closest tx biotype	distance to tss
1.1901789721039046e-14	chr19	53554000	53555000	0
1.935113943682571e-14	chr1	147078000	147079000	0
1.3954677801179354e-13	chr2	20670000	20671000	0
5.288569041492505e-13	chr2	20671000	20672000	0
1.7947911423034442e-12	chr2	130037000	130038000	0
1.960904276804305e-11	chr9	137417000	137418000	0
4.787000587819141e-10	chr22	32204000	32205000	0
5.693740274660623e-10	chr10	130301000	130302000	0
6.584558440409324e-10	chr8	140098000	140099000	0
1.8635878214575745e-09	chr10	42367000	42368000	0
2.8631799942157e-09	chr19	53538000	53539000	0
1.6050242720356655e-08	chrX	40147000	40148000	0
1.933772528949257e-08	chr1	43349000	43350000	0
5.844396763902823e-08	chr19	10293000	10294000	0
1.3343958422409848e-07	chr1	178320000	178321000	0
2.0198325874220378e-07	chr16	817000	818000	0
6.403386324516555e-07	chr10	93060000	93061000	0
6.694758692835943e-07	chrX	131792000	131793000	0
4.666244324667981e-05	chr3	196500000	196501000	0
4.725868501981679e-05	chr17	5771000	5772000	0
5.441451755813172e-05	chr2	208112000	208113000	0
6.152007244562243e-05	chr6	27653000	27654000	0
8.30019169435173e-05	chr19	10294000	10295000	0
0.00012648512814685364	chr7	73399000	73400000	0
0.00017339893441385294	chr17	17700000	17701000	0
0.00020960711740097726	chr18	12076000	12077000	0
0.00022698900523658946	chr19	58010000	58011000	0
0.0002349284079543916	chr7	140359000	140360000	0
0.0002349284079543916	chr17	503000	504000	0
0.0006031096509649749	chr11	58830000	58831000	0
0.0009039580346677848	chr1	158177000	158178000	0
0.001017489842664675	chrX	99939000	99940000	0
0.0016876323268505324	chr5	28927000	28928000	0
0.001848394768669559	chr12	96377000	96378000	0
0.0020094576061880907	chr10	93061000	93062000	0
0.002520371613627052	chr20	25985000	25986000	0
0.002595748342544223	chr13	114199000	114200000	0
0.0026065068498360177	chr10	129898000	129899000	0
0.002855877833956748	chr6	2835000	2836000	0
0.003491237806611515	chr1	234357000	234358000	0
0.003588966928990518	chr6	15356000	15357000	0
0.004686169599290847	chr2	82853000	82854000	0
0.004729675215577763	chrX	155026000	155027000	0
0.007554192548407836	chrX	48004000	48005000	0
0.007607255048278317	chr3	44581000	44582000	0
0.007738153340806206	chr19	32421000	32422000	0
0.009939908525737576	chr16	78742000	78743000	0
