## Supplemental Files List for "Exploring the genetic and epigenetic underpinnings of early-onset cancers: Variant prioritization for long read whole genome sequencing from family cancer pedigrees": EOCRC_Trio2_pycoMeth_summary_intervals.tsv

pvalue	chromosome	start	end	Number of nearby TSS	closest tx id	closest tx name	closest tx biotype	distance to tss
9.129985024410396e-14	chr15	24955000	24956000	48	enst00000338327	snurf-201	protein_coding	0
1.2495890808025091e-11	chr9	122227000	122228000	33	enst00000560152	lhx6-211	retained_intron	0
6.780474367449068e-11	chrX	49191000	49192000	67	enst00000376317	prickle3-202	protein_coding	-4472
1.6561298334956772e-10	chrX	74924000	74925000	3	enst00000055682	nexmif-201	protein_coding	452
4.855004490184622e-10	chr9	122226000	122227000	33	enst00000558672	lhx6-208	retained_intron	0
4.855004490184622e-10	chr20	30289000	30290000	19	enst00000380888	linc01597-201	lncrna	0
1.4421436563539315e-09	chr19	56839000	56840000	41	enst00000649735	peg3-215	protein_coding	661
2.5650142687581502e-09	chr6	169654000	169655000	46	enst00000479310	wdr27-207	processed_transcript	-4767
1.0168929097927316e-08	chr20	58889000	58890000	89	enst00000604005	gnas-256	protein_coding	0
3.896585073777288e-08	chr3	9946000	9947000	113	enst00000431558	prrt3-as1-201	lncrna	404
4.071288492882358e-08	chr6	144008000	144009000	32	enst00000649211	plagl1-225	protein_coding	0
1.331513174469062e-07	chrX	40007000	40008000	13	enst00000447651	ac092198.1-201	lncrna	1276
1.5087575152082537e-07	chr18	76787000	76788000	16	enst00000516288	rnu6-346p-201	snrna	12774
1.0725722409462054e-05	chr6	27653000	27654000	10	enst00000404273	rpl8p1-201	processed_pseudogene	-175
1.1288956948015629e-05	chr11	72822000	72823000	54	enst00000541999	atg16l2-217	nonsense_mediated_decay	0
1.2603237605947936e-05	chr9	10208000	10209000	0
1.2681201869749565e-05	chr8	688000	689000	17	enst00000518313	erich1-203	processed_transcript	-1276
2.1516170217795776e-05	chr16	87407000	87408000	33	enst00000569147	ac010531.3-201	lncrna	-6705
2.632394860255725e-05	chr1	68051000	68052000	7	enst00000370981	diras3-201	protein_coding	0
2.8775040496207094e-05	chr4	91791000	91792000	2	enst00000510983	krt19p6-201	processed_pseudogene	93254
3.6640107674204745e-05	chr22	49052000	49053000	4	enst00000657875	al078622.1-201	lncrna	0
4.852229549576881e-05	chr7	73399000	73400000	24	enst00000365165	y_rna.324-201	misc_rna	3889
6.425532689402948e-05	chr5	42944000	42945000	32	enst00000503839	prelid3bp6-201	processed_pseudogene	-26586
0.0005513239710173191	chr2	25204000	25205000	19	enst00000431650	linc01381-201	lncrna	0
0.0007717140453046051	chrX	77786000	77787000	14	enst00000373344	atrx-201	protein_coding	0
0.0008847255739216109	chr17	28381000	28382000	79	enst00000585453	sarm1-207	retained_intron	2670
0.0024039907802426885	chr17	4709000	4710000	83	enst00000574502	arrb2-214	nonsense_mediated_decay	596
0.003766453231621153	chr17	17700000	17701000	13	enst00000471135	rai1-203	protein_coding	-17505
0.004137177090742197	chr5	110726000	110727000	20	enst00000515518	tmem232-213	processed_transcript	0
0.008318280125527542	chr19	39125000	39126000	27	enst00000599470	pak4-209	protein_coding	0
0.008414470860131876	chr5	54901000	54902000	6	enst00000515450	ac112198.3-201	processed_pseudogene	-22762
