## Supplemental Files List for "Exploring the genetic and epigenetic underpinnings of early-onset cancers: Variant prioritization for long read whole genome sequencing from family cancer pedigrees": TGCT_Quad_pycoMeth_summary_intervals.tsv

pvalue	chromosome	start	end	Number of nearby TSS	closest tx id	closest tx name	closest tx biotype	distance to tss
4.0306985137842847e-16	chr19	53554000	53555000	44	enst00000512387	znf331-215	protein_coding	0
1.990911941517237e-14	chr20	58889000	58890000	89	enst00000604005	gnas-256	protein_coding	0
5.658202605952457e-14	chr2	113235000	113236000	58	enst00000422956	pax8-as1-202	lncrna	0
2.875429682931027e-12	chr10	130301000	130302000	3	enst00000620178	al157712.1-201	unprocessed_pseudogene	-14396
2.0309469104905407e-11	chr6	144008000	144009000	32	enst00000649211	plagl1-225	protein_coding	0
4.929535078519332e-11	chr17	83103000	83104000	19	enst00000573312	ac144831.1-201	lncrna	255
3.5993691662341987e-10	chr20	58888000	58889000	88	enst00000441270	al121917.1-201	lncrna	0
6.438541156671772e-09	chr12	630000	631000	22	enst00000666212	ninj2-as1-206	lncrna	0
3.109893051800738e-08	chr20	63029000	63030000	32	enst00000456634	linc00029-203	lncrna	6353
1.7190918394259982e-07	chr6	25882000	25883000	20	enst00000360657	slc17a3-202	protein_coding	0
3.4846066213682875e-07	chr17	50476000	50477000	148	enst00000620769	ac021491.4-201	lncrna	-181
8.959980916155164e-07	chr2	208112000	208113000	21	enst00000440809	crygep-202	processed_transcript	0
1.4271292987058745e-06	chr8	57143000	57144000	21	enst00000519241	linc01606-204	lncrna	-280
1.5881556291198862e-05	chr17	5771000	5772000	4	enst00000563763	ac007846.1-201	lncrna	234
2.5449484286416785e-05	chrX	2845000	2846000	24	enst00000639373	gyg2-209	protein_coding	-2009
2.5449484286416785e-05	chr19	58010000	58011000	69	enst00000665448	ac008969.1-209	lncrna	-5576
3.4025077899324016e-05	chr1	16699000	16700000	36	enst00000624517	al021920.1-201	lncrna	1546
3.4025077899324016e-05	chrX	23767000	23768000	26	enst00000379295	acot9-202	protein_coding	-525
6.827645450943234e-05	chr19	7863000	7864000	64	enst00000601766	evi5l-206	protein_coding	-2415
9.378219902186075e-05	chrX	47619000	47620000	44	enst00000295987	syn1-201	protein_coding	0
0.00018024519459894356	chr3	57197000	57198000	27	enst00000473921	hesx1-202	protein_coding	1938
0.00018024519459894356	chr11	72822000	72823000	54	enst00000541999	atg16l2-217	nonsense_mediated_decay	0
0.0005230025768191455	chr13	78383000	78384000	3	enst00000363816	rny3p3-201	misc_rna	-27672
0.0006934461013375363	chr12	8466000	8467000	26	enst00000477936	ac092865.1-201	processed_pseudogene	-5382
0.002180072372985845	chr7	80114000	80115000	31	enst00000648663	gnai1-216	protein_coding	-7792
0.0027035880445853444	chr3	137038000	137039000	7	enst00000462176	il20rb-as1-201	lncrna	-55804
0.004673529226967738	chr17	55270000	55271000	13	enst00000572002	hlf-204	protein_coding	-2184
0.004673529226967738	chr12	14709000	14710000	23	enst00000261170	gucy2c-201	protein_coding	-12401
0.005030877443023378	chr3	122646000	122647000	24	enst00000464704	eif4bp8-201	processed_pseudogene	13613
0.005286236446570071	chr7	158957000	158958000	9	enst00000659764	ac004863.1-201	lncrna	699
